# PAPγ associates with PAXT nuclear exosome to control the abundance of PROMPT ncRNAs

**DOI:** 10.1101/2023.10.04.560886

**Authors:** Xavier Contreras, David Depierre, Charbel Akkawi, Marina Srbic, Marion Helsmoortel, Olivier Cuvier, Rosemary Kiernan

## Abstract

Pervasive transcription of the human genome generates an abundance of RNAs that must be processed and degraded. The nuclear RNA exosome is the main RNA degradation machinery in the nucleus. However, nuclear exosome must be recruited to its substrates by targeting complexes, such as NEXT or PAXT. By proteomic analysis, we have identified additional subunits of PAXT, including many orthologs of MTREC found in *S. pombe*. In particular, we show that polyA polymerase gamma (PAPγ) was associated with PAXT. Genome-wide mapping of the binding sites of ZFC3H1, RBM27 and PAPγ, showed that PAXT is recruited to the TSS of hundreds of genes. Loss of ZFC3H1 abolished recruitment of PAXT subunits including PAPγ to TSSs and concomitantly increased the abundance of PROMPTs at the same sites. Moreover, PAPγ, as well as MTR4 and ZFC3H1, was implicated in the polyadenylation of PROMPTs. Our results thus provide key insights into the direct targeting of PROMPT ncRNAs by PAXT at their genomic sites.
