## Supplementary material for "PAPγ associates with PAXT nuclear exosome to control the abundance of PROMPT ncRNAs": Supplemenary table S1

### Sheet: summary
Supplementary Data 1. Proteins identified as interactants of ZFC3H1 detected by tandem affinity purification followed by tandem mass spectrometry. Number of peptides refers to the number of unique peptides identified in the ZFC3H1 sample. Fold change indicates the number of peptides detected in the ZFC3H1 sample divided by the number of peptides detected in the mock control sample. ND in control …
	Number of peptides
Gene symbol	FH-ZFC3H1	Control
ZFC3H1	54	ND	ZFC3H1	54
MTR4	44	ND	SKIV2L2	44
RBM27	22	ND	RBM27	22
RBM26	17	ND	RBM26	17
RRP6	17	ND	EXOSC10	17
DDX21	13	ND	DDX21	13
PAPOLG	13	ND	PAPOLG	13
ZC3H14	12	ND	ZC3H14	12
SF3B1	11	ND	SF3B1	11
NCL	10	ND	NCL	10
DHX9	9	ND	THRAP3	9
RIF1	9	ND	DHX9	9
THRAP3	9	ND	RIF1	9
RPL13	8	ND	THOC1	8
THOC1	8	ND	ZC3H18	8
ZC3H18	8	ND	RPL13	8
ARS2	7	ND	PABPN1	7
PABPN1	7	ND	SRRT	7
POLDIP3	7	ND	POLDIP3	7
RPS4X	7	ND	RPS4X	7
RPS9	7	ND	THOC2	7
SF3B2	7	ND	SF3B2	7
THOC2	7	ND	RPS9	7
CPSF6	6	ND	RPL6	6
DHX15	6	ND	CPSF6	6
PRRC2A	6	ND	SF3B3	6
RPL6	6	ND	TOP2A	6
RPL7A	6	ND	DHX15	6
SF3B3	6	ND	RPL7A	6
TOP2A	6	ND	PRRC2A	6
BCLAF1	5	ND	HNRNPUL1	5
HNRNPUL1	5	ND	RPL18	5
KIF11	5	ND	RPL3	5
RPL18	5	ND	BCLAF1	5
RPL21	5	ND	KIF11	5
RPL3	5	ND	RPL21	5
CDC5L	4	ND	RPL4	4
HNRNPA2B1	4	ND	NOP2	4
NCBP1	4	ND	RPS2	4
NOP2	4	ND	HNRNPA2B1	4
PNN	4	ND	TUBB4A	4
PRPF40A	4	ND	RBM25	4
RBM10	4	ND	RFC1	4
RBM25	4	ND	NCBP1	4
RFC1	4	ND	RPS8	4
RPL4	4	ND	ZC3H11A	4
RPL7	4	ND	CDC5L	4
RPS2	4	ND	RBM10	4
RPS3A	4	ND	RPL7	4
RPS6	4	ND	PNN	4
RPS8	4	ND	PRPF40A	4
TUBB4A	4	ND	RPS3A	4
ZC3H11A	4	ND	RPS6	4
ACIN1	3	ND	ACIN1	3
BUB3	3	ND	BUB3	3
CLASP2	3	ND	CLASP2	3
CPSF7	3	ND	CPSF7	3
DDX5	3	ND	DDX5	3
EBNA1BP2	3	ND	EBNA1BP2	3
EFTUD2	3	ND	EFTUD2	3
EIF4A3	3	ND	EIF4A3	3
EXOSC2	3	ND	EXOSC2	3
EXOSC8	3	ND	EXOSC8	3
GNL3	3	ND	GNL3	3
HNRNPCL3	3	ND	HNRNPCL3	3
HNRNPM	3	ND	HNRNPM	3
HNRNPU	3	ND	HNRNPU	3
IGF2BP1	3	ND	IGF2BP1	3
MKI67	3	ND	MKI67	3
NPM1	3	ND	NPM1	3
PRPF8	3	ND	PRPF8	3
RBM8A	3	ND	RBM8A	3
RFC4	3	ND	RFC4	3
RPL10	3	ND	RPL10	3
RPL11	3	ND	RPL11	3
RPL13AP3	3	ND	RPL13AP3	3
RPL17	3	ND	RPL17	3
RPL28	3	ND	RPL28	3
RPLP0P6	3	ND	RPLP0P6	3
RPLP2	3	ND	RPLP2	3
SF3A1	3	ND	SF3A1	3
SNRNP200	3	ND	SNRNP200	3
SRSF7	3	ND	SRSF7	3
TUBB1	3	ND	TUBB1	3
DDX39B	2	ND	DDX39B	2
DDX50	2	ND	DDX50	2
EIF6	2	ND	EIF6	2
ERH	2	ND	ERH	2
EXOSC6	2	ND	EXOSC6	2
EXOSC7	2	ND	EXOSC7	2
EXOSC9	2	ND	EXOSC9	2
GAR1	2	ND	GAR1	2
GTF3C1	2	ND	GTF3C1	2
GTF3C4	2	ND	GTF3C4	2
H1FX	2	ND	H1FX	2
HNRNPH1	2	ND	HNRNPH1	2
HNRNPR	2	ND	HNRNPR	2
HSPA1A	2	ND	HSPA1A	2
KRI1	2	ND	KRI1	2
LSM14B	2	ND	LSM14B	2
LUC7L2	2	ND	LUC7L2	2
MPHOSPH6	2	ND	MPHOSPH6	2
NONO	2	ND	NONO	2
PABPC4	2	ND	PABPC4	2
PCBP1	2	ND	PCBP1	2
PRMT5	2	ND	PRMT5	2
PRPF31	2	ND	PRPF31	2
PWP2	2	ND	PWP2	2
RBM28	2	ND	RBM28	2
RBM39	2	ND	RBM39	2
RPL15	2	ND	RPL15	2
RPL26L1	2	ND	RPL26L1	2
RPL27A	2	ND	RPL27A	2
RPL31	2	ND	RPL31	2
RPL34	2	ND	RPL34	2
RPL8	2	ND	RPL8	2
RPL9	2	ND	RPL9	2
RRP1B	2	ND	RRP1B	2
RSL1D1	2	ND	RSL1D1	2
SFPQ	2	ND	SFPQ	2
SRBD1	2	ND	SRBD1	2
THOC5	2	ND	THOC5	2
THOC6	2	ND	THOC6	2
XRN2	2	ND	XRN2	2
YBX1	2	ND	YBX1	2
ZC3H3	2	ND	ZC3H3	2
ZNF638	2	ND	ZNF638	2
AKAP17A	1	ND	AKAP17A	1
ARHGEF1	1	ND	ARHGEF1	1
C17orf85	1	ND	C17orf85	1
C7orf50	1	ND	C7orf50	1
CD3EAP	1	ND	CD3EAP	1
CENPB	1	ND	CENPB	1
CHTOP	1	ND	CHTOP	1
CPSF1	1	ND	CPSF1	1
DDX18	1	ND	DDX18	1
DHX36	1	ND	DHX36	1
DHX57	1	ND	DHX57	1
DKC1	1	ND	DKC1	1
EXOSC1	1	ND	EXOSC1	1
FGB	1	ND	FGB	1
FUS	1	ND	FUS	1
GPR161	1	ND	GPR161	1
HDAC1	1	ND	HDAC1	1
HNRNPD	1	ND	HNRNPD	1
HSP90AB1	1	ND	HSP90AB1	1
HSPA8	1	ND	HSPA8	1
IGKC	1	ND	IGKC	1
INPPL1	1	ND	INPPL1	1
LUC7L	1	ND	LUC7L	1
MAP3K13	1	ND	MAP3K13	1
MMTAG2	1	ND	MMTAG2	1
MPG	1	ND	MPG	1
NAT10	1	ND	NAT10	1
NKRF	1	ND	NKRF	1
NOP56	1	ND	NOP56	1
NOP58	1	ND	NOP58	1
NUDT21	1	ND	NUDT21	1
PARP1	1	ND	PARP1	1
PCBP2	1	ND	PCBP2	1
PCF11	1	ND	PCF11	1
PCID2	1	ND	PCID2	1
PHGDH	1	ND	PHGDH	1
PRSS3	1	ND	PRSS3	1
PTPN13	1	ND	PTPN13	1
RBM17	1	ND	RBM17	1
RBMX	1	ND	RBMX	1
RFC2	1	ND	RFC2	1
RNPS1	1	ND	RNPS1	1
RPL14	1	ND	RPL14	1
RPL19	1	ND	RPL19	1
RPL23	1	ND	RPL23	1
RPL27	1	ND	RPL27	1
RPL5	1	ND	RPL5	1
RPLP1	1	ND	RPLP1	1
RPS14	1	ND	RPS14	1
RPS23	1	ND	RPS23	1
RSL24D1	1	ND	RSL24D1	1
RUVBL2	1	ND	RUVBL2	1
SART1	1	ND	SART1	1
SCAF4	1	ND	SCAF4	1
SMARCA2	1	ND	SMARCA2	1
SNRPD1	1	ND	SNRPD1	1
SNRPD2	1	ND	SNRPD2	1
SNRPF	1	ND	SNRPF	1
SRRM2	1	ND	SRRM2	1
SRSF2	1	ND	SRSF2	1
SRSF5	1	ND	SRSF5	1
SRSF6	1	ND	SRSF6	1
SRSF9	1	ND	SRSF9	1
TBL3	1	ND	TBL3	1
TGM4	1	ND	TGM4	1
TOP2B	1	ND	TOP2B	1
TRA2A	1	ND	TRA2A	1
TUBB3	1	ND	TUBB3	1
U2AF2	1	ND	U2AF2	1
WDR36	1	ND	WDR36	1
ZBTB24	1	ND	ZBTB24	1
ZNF207	1	ND	ZNF207	1

### Sheet: data
Control	reference	Gene Symbol	Unique	Total	Sum Intensity	Intensity%		DIG	reference	Gene Symbol	Unique	Total	Sum Intensity	Intensity%		reference	Gene Symbol	MWT(kDa)	Unique Control	Total Control	Unique DIG	Total DIG	Sum Intensity Control	Sum Intensity DIG	lowest value	Control	DIG
	P62736_ACTA_HUMAN	ACTA2	8	17	500000	10.43			O60293_ZC3H1_HUMAN	ZFC3H1	54	132	120000000	51.58		O60293_ZC3H1_HUMAN	ZFC3H1	226.21	0	0	54	132	0	120000000	120000000	0	1
	P07355_ANXA2_HUMAN	ANXA2	8	8	380000	7.89			P42285_SK2L2_HUMAN	SKIV2L2	44	170	65000000	27.76		P42285_SK2L2_HUMAN	SKIV2L2	117.73	0	0	44	170	0	65000000	65000000	0	1			specific
	P60709_ACTB_HUMAN	ACTB	5	8	280000	5.76			Q9P2N5_RBM27_HUMAN	RBM27	22	29	7600000	3.27		Q9P2N5_RBM27_HUMAN	RBM27	118.64	0	0	22	29	0	7600000	7600000	0	1
	Q71U36_TBA1A_HUMAN	TUBA1A	4	5	62000	1.29			Q5T8P6_RBM26_HUMAN	RBM26	17	26	2300000	0.97		Q5T8P6_RBM26_HUMAN	RBM26	113.53	0	0	17	26	0	2300000	2300000	0	1
	P25311_ZA2G_HUMAN	AZGP1	4	4	230000	4.7			Q01780_EXOSX_HUMAN	EXOSC10	17	19	620000	0.27		Q01780_EXOSX_HUMAN	EXOSC10	100.77	0	0	17	19	0	620000	620000	0	1
	P42357_HUTH_HUMAN	HAL	4	4	62000	1.29			Q9NR30_DDX21_HUMAN	DDX21	13	14	560000	0.24		Q9NR30_DDX21_HUMAN	DDX21	87.29	0	0	13	14	0	560000	560000	0	1
	P04040_CATA_HUMAN	CAT	3	4	180000	3.73			Q9BWT3_PAPOG_HUMAN	PAPOLG	13	13	300000	0.13		Q9BWT3_PAPOG_HUMAN	PAPOLG	82.75	0	0	13	13	0	300000	300000	0	1
	P06733_ENOA_HUMAN	ENO1	3	3	32000	0.66			Q6PJT7_ZC3HE_HUMAN	ZC3H14	12	18	790000	0.34		Q6PJT7_ZC3HE_HUMAN	ZC3H14	82.82	0	0	12	18	0	790000	790000	0	1
	P04083_ANXA1_HUMAN	ANXA1	3	3	36000	0.74			O75533_SF3B1_HUMAN	SF3B1	11	12	180000	0.0768		O75533_SF3B1_HUMAN	SF3B1	145.74	0	0	11	12	0	180000	180000	0	1
	Q13867_BLMH_HUMAN	BLMH	3	3	99000	2.05			P19338_NUCL_HUMAN	NCL	10	11	360000	0.15		P19338_NUCL_HUMAN	NCL	76.57	0	0	10	11	0	360000	360000	0	1
	P14618_KPYM_HUMAN	PKM	3	3	47000	0.99			Q08211_DHX9_HUMAN	DHX9	9	10	320000	0.14		Q9Y2W1_TR150_HUMAN	THRAP3	108.6	0	0	9	10	0	740000	740000	0	1
	Q06830_PRDX1_HUMAN	PRDX1	3	3	67000	1.39			Q9Y2W1_TR150_HUMAN	THRAP3	9	10	740000	0.32		Q08211_DHX9_HUMAN	DHX9	140.87	0	0	9	10	0	320000	320000	0	1
	Q15019_SEPT2_HUMAN	SEPT2	2	3	11000	0.23			Q5UIP0_RIF1_HUMAN	RIF1	9	9	170000	0.0726		Q5UIP0_RIF1_HUMAN	RIF1	274.29	0	0	9	9	0	170000	170000	0	1
	Q16181_SEPT7_HUMAN	SEPT7	2	3	15000	0.3			Q96FV9_THOC1_HUMAN	THOC1	8	9	210000	0.0924		Q96FV9_THOC1_HUMAN	THOC1	75.62	0	0	8	9	0	210000	210000	0	1
	P32119_PRDX2_HUMAN	PRDX2	2	3	370000	7.66			Q86VM9_ZCH18_HUMAN	ZC3H18	8	8	250000	0.11		Q86VM9_ZCH18_HUMAN	ZC3H18	106.32	0	0	8	8	0	250000	250000	0	1
	P10599_THIO_HUMAN	TXN	2	3	490000	10.11			P26373_RL13_HUMAN	RPL13	8	8	770000	0.33		P26373_RL13_HUMAN	RPL13	24.25	0	0	8	8	0	770000	770000	0	1
	P04406_G3P_HUMAN	GAPDH	2	2	110000	2.27			Q86U42_PABP2_HUMAN	PABPN1	7	15	8200000	3.54		Q86U42_PABP2_HUMAN	PABPN1	32.73	0	0	7	15	0	8200000	8200000	0	1
	O75223_GGCT_HUMAN	GGCT	2	2	69000	1.44			Q9BXP5_SRRT_HUMAN	SRRT	7	11	620000	0.27		Q9BXP5_SRRT_HUMAN	SRRT	100.6	0	0	7	11	0	620000	620000	0	1
	P14625_ENPL_HUMAN	HSP90B1	2	2	26000	0.54			Q9BY77_PDIP3_HUMAN	POLDIP3	7	8	94000	0.0405		Q9BY77_PDIP3_HUMAN	POLDIP3	46.06	0	0	7	8	0	94000	94000	0	1
	P07737_PROF1_HUMAN	PFN1	2	2	8300	0.17			Q8NI27_THOC2_HUMAN	THOC2	7	7	140000	0.0596		P62701_RS4X_HUMAN	RPS4X	29.58	0	0	7	7	0	300000	300000	0	1
	Q13885_TBB2A_HUMAN	TUBB2A	2	2	9100	0.19			P62701_RS4X_HUMAN	RPS4X	7	7	300000	0.13		Q8NI27_THOC2_HUMAN	THOC2	182.66	0	0	7	7	0	140000	140000	0	1
	P01620_KV302_HUMAN		2	2	23000	0.47			Q13435_SF3B2_HUMAN	SF3B2	7	7	140000	0.0622		Q13435_SF3B2_HUMAN	SF3B2	100.16	0	0	7	7	0	140000	140000	0	1
	P00338_LDHA_HUMAN	LDHA	2	2	23000	0.48			P46781_RS9_HUMAN	RPS9	7	7	270000	0.11		P46781_RS9_HUMAN	RPS9	22.58	0	0	7	7	0	270000	270000	0	1
	Q15517_CDSN_HUMAN	CDSN	2	2	86000	1.8			Q02878_RL6_HUMAN	RPL6	6	9	1000000	0.44		Q02878_RL6_HUMAN	RPL6	32.71	0	0	6	9	0	1000000	1000000	0	1
	Q9HCY8_S10AE_HUMAN	S100A14	2	2	41000	0.85			Q16630_CPSF6_HUMAN	CPSF6	6	8	110000	0.0481		Q16630_CPSF6_HUMAN	CPSF6	59.17	0	0	6	8	0	110000	110000	0	1
	Q8WVV4_POF1B_HUMAN	POF1B	2	2	15000	0.31			P11388_TOP2A_HUMAN	TOP2A	6	7	100000	0.0429		Q15393_SF3B3_HUMAN	SF3B3	135.49	0	0	6	7	0	180000	180000	0	1
	Q96QV6_H2A1A_HUMAN	HIST1H2AA	2	2	92000	1.92			Q15393_SF3B3_HUMAN	SF3B3	6	7	180000	0.0792		P11388_TOP2A_HUMAN	TOP2A	174.28	0	0	6	7	0	100000	100000	0	1
	Q9NWY4_CD027_HUMAN	C4orf27	1	9	850000	17.59			O43143_DHX15_HUMAN	DHX15	6	6	76000	0.0326		O43143_DHX15_HUMAN	DHX15	90.88	0	0	6	6	0	76000	76000	0	1
	Q9BYJ1_LOXE3_HUMAN	ALOXE3	1	2	4300	0.0902			P62424_RL7A_HUMAN	RPL7A	6	6	380000	0.16		P62424_RL7A_HUMAN	RPL7A	29.98	0	0	6	6	0	380000	380000	0	1
	P0DME0_SETLP_HUMAN	SETSIP	1	1	6000	0.13			P48634_PRC2A_HUMAN	PRRC2A	6	6	50000	0.0217		P48634_PRC2A_HUMAN	PRRC2A	228.72	0	0	6	6	0	50000	50000	0	1
	O14818_PSA7_HUMAN	PSMA7	1	1	5700	0.12			Q9BUJ2_HNRL1_HUMAN	HNRNPUL1	5	7	130000	0.0577		Q9BUJ2_HNRL1_HUMAN	HNRNPUL1	95.68	0	0	5	7	0	130000	130000	0	1
	P01766_HV305_HUMAN		1	1	3000	0.0623			Q07020_RL18_HUMAN	RPL18	5	6	720000	0.31		Q07020_RL18_HUMAN	RPL18	21.62	0	0	5	6	0	720000	720000	0	1
	Q9UGM3_DMBT1_HUMAN	DMBT1	1	1	23000	0.49			P39023_RL3_HUMAN	RPL3	5	6	390000	0.17		P39023_RL3_HUMAN	RPL3	46.08	0	0	5	6	0	390000	390000	0	1
	P07195_LDHB_HUMAN	LDHB	1	1	7000	0.15			Q9NYF8_BCLF1_HUMAN	BCLAF1	5	5	410000	0.18		Q9NYF8_BCLF1_HUMAN	BCLAF1	106.06	0	0	5	5	0	410000	410000	0	1
	P05164_PERM_HUMAN	MPO	1	1	6800	0.14			P52732_KIF11_HUMAN	KIF11	5	5	27000	0.0118		P52732_KIF11_HUMAN	KIF11	119.09	0	0	5	5	0	27000	27000	0	1
	P04792_HSPB1_HUMAN	HSPB1	1	1	28000	0.58			P46778_RL21_HUMAN	RPL21	5	5	290000	0.12		P46778_RL21_HUMAN	RPL21	18.55	0	0	5	5	0	290000	290000	0	1
	P78347_GTF2I_HUMAN	GTF2I	1	1	8100	0.17			P36578_RL4_HUMAN	RPL4	4	10	1300000	0.54		P36578_RL4_HUMAN	RPL4	47.67	0	0	4	10	0	1300000	1300000	0	1
	P12814_ACTN1_HUMAN	ACTN1	1	1	3600	0.0756			P46087_NOP2_HUMAN	NOP2	4	5	2400000	1.03		P46087_NOP2_HUMAN	NOP2	89.25	0	0	4	5	0	2400000	2400000	0	1
	P68366_TBA4A_HUMAN	TUBA4A	1	1	2800	0.059			P15880_RS2_HUMAN	RPS2	4	5	360000	0.16		P15880_RS2_HUMAN	RPS2	31.3	0	0	4	5	0	360000	360000	0	1
	P08670_VIME_HUMAN	VIM	1	1	11000	0.22			P04350_TBB4A_HUMAN	TUBB4A	4	4	48000	0.0206		P22626_ROA2_HUMAN	HNRNPA2B1	37.41	0	0	4	4	0	140000	140000	0	1
	P20591_MX1_HUMAN	MX1	1	1	1800	0.0372			P35251_RFC1_HUMAN	RFC1	4	4	60000	0.026		P04350_TBB4A_HUMAN	TUBB4A	49.55	0	0	4	4	0	48000	48000	0	1
	P23396_RS3_HUMAN	RPS3	1	1	36000	0.74			Q09161_NCBP1_HUMAN	NCBP1	4	4	150000	0.0655		P49756_RBM25_HUMAN	RBM25	100.12	0	0	4	4	0	99000	99000	0	1
	Q8N2I9_STK40_HUMAN	STK40	1	1	57000	1.18			P62241_RS8_HUMAN	RPS8	4	4	490000	0.21		P35251_RFC1_HUMAN	RFC1	128.18	0	0	4	4	0	60000	60000	0	1
	P68363_TBA1B_HUMAN	TUBA1B	1	1	1800	0.0384			O75152_ZC11A_HUMAN	ZC3H11A	4	4	62000	0.0265		Q09161_NCBP1_HUMAN	NCBP1	91.78	0	0	4	4	0	150000	150000	0	1
	P04062_GLCM_HUMAN	GBA	1	1	4800	0.1			Q99459_CDC5L_HUMAN	CDC5L	4	4	24000	0.0102		P62241_RS8_HUMAN	RPS8	24.19	0	0	4	4	0	490000	490000	0	1
	P23528_COF1_HUMAN	CFL1	1	1	6100	0.13			P98175_RBM10_HUMAN	RBM10	4	4	170000	0.0734		O75152_ZC11A_HUMAN	ZC3H11A	89.08	0	0	4	4	0	62000	62000	0	1
	P01857_IGHG1_HUMAN	IGHG1	1	1	39000	0.81			P18124_RL7_HUMAN	RPL7	4	4	470000	0.2		Q99459_CDC5L_HUMAN	CDC5L	92.19	0	0	4	4	0	24000	24000	0	1
	O43707_ACTN4_HUMAN	ACTN4	1	1	5000	0.1			P49756_RBM25_HUMAN	RBM25	4	4	99000	0.0427		P98175_RBM10_HUMAN	RBM10	103.47	0	0	4	4	0	170000	170000	0	1
	P09493_TPM1_HUMAN	TPM1	1	1	37000	0.76			Q9H307_PININ_HUMAN	PNN	4	4	160000	0.0674		P18124_RL7_HUMAN	RPL7	29.21	0	0	4	4	0	470000	470000	0	1
	Q92665_RT31_HUMAN	MRPS31	1	1	25000	0.52			P22626_ROA2_HUMAN	HNRNPA2B1	4	4	140000	0.0596		Q9H307_PININ_HUMAN	PNN	81.56	0	0	4	4	0	160000	160000	0	1
	Q86XJ1_GA2L3_HUMAN	GAS2L3	1	1	12000	0.24			O75400_PR40A_HUMAN	PRPF40A	4	4	64000	0.0274		O75400_PR40A_HUMAN	PRPF40A	108.74	0	0	4	4	0	64000	64000	0	1
	O75342_LX12B_HUMAN	ALOX12B	1	1	15000	0.31			P61247_RS3A_HUMAN	RPS3A	4	4	280000	0.12		P61247_RS3A_HUMAN	RPS3A	29.93	0	0	4	4	0	280000	280000	0	1
	Q12873_CHD3_HUMAN	CHD3	1	1	100000	2.07			P62753_RS6_HUMAN	RPS6	4	4	610000	0.26		P62753_RS6_HUMAN	RPS6	28.66	0	0	4	4	0	610000	610000	0	1
	P13796_PLSL_HUMAN	LCP1	1	1	5000	0.11			P27635_RL10_HUMAN	RPL10	3	5	200000	0.0847		P06748_NPM_HUMAN	NPM1	32.55	0	0	3	5	0	800000	800000	0	1
	P02788_TRFL_HUMAN	LTF	1	1	7300	0.15			P06748_NPM_HUMAN	NPM1	3	5	800000	0.34		P27635_RL10_HUMAN	RPL10	24.59	0	0	3	5	0	200000	200000	0	1
	P62937_PPIA_HUMAN	PPIA	1	1	11000	0.23			Q6P2Q9_PRP8_HUMAN	PRPF8	3	5	13000	0.00545		Q6P2Q9_PRP8_HUMAN	PRPF8	273.43	0	0	3	5	0	13000	13000	0	1
	P62834_RAP1A_HUMAN	RAP1A	1	1	1300	0.0281			Q6NVV1_R13P3_HUMAN	RPL13AP3	3	5	310000	0.13		Q6NVV1_R13P3_HUMAN	RPL13AP3	12.13	0	0	3	5	0	310000	310000	0	1
	P07384_CAN1_HUMAN	CAPN1	1	1	5800	0.12			O75122_CLAP2_HUMAN	CLASP2	3	4	25000	0.0107		O75122_CLAP2_HUMAN	CLASP2	141.05	0	0	3	4	0	25000	25000	0	1
	P62269_RS18_HUMAN	RPS18	1	1	8800	0.18			O75643_U520_HUMAN	SNRNP200	3	4	13000	0.00553		O75643_U520_HUMAN	SNRNP200	244.35	0	0	3	4	0	13000	13000	0	1
	P01591_IGJ_HUMAN	IGJ	1	1	41000	0.86			Q9H4B7_TBB1_HUMAN	TUBB1	3	4	87000	0.0373		Q9H4B7_TBB1_HUMAN	TUBB1	50.29	0	0	3	4	0	87000	87000	0	1
	P30041_PRDX6_HUMAN	PRDX6	1	1	18000	0.37			Q9UKV3_ACINU_HUMAN	ACIN1	3	4	38000	0.0163		Q9UKV3_ACINU_HUMAN	ACIN1	151.77	0	0	3	4	0	38000	38000	0	1
	Q59H18_TNI3K_HUMAN	TNNI3K	1	1	66000	1.38			P46779_RL28_HUMAN	RPL28	3	4	430000	0.18		P46779_RL28_HUMAN	RPL28	15.74	0	0	3	4	0	430000	430000	0	1
									Q9Y5S9_RBM8A_HUMAN	RBM8A	3	3	140000	0.0602		Q00839_HNRPU_HUMAN	HNRNPU	90.53	0	0	3	3	0	210000	210000	0	1
									P05387_RLA2_HUMAN	RPLP2	3	3	280000	0.12		P62913_RL11_HUMAN	RPL11	20.24	0	0	3	3	0	170000	170000	0	1
									Q13868_EXOS2_HUMAN	EXOSC2	3	3	120000	0.0516		Q9Y5S9_RBM8A_HUMAN	RBM8A	19.88	0	0	3	3	0	140000	140000	0	1
									Q15459_SF3A1_HUMAN	SF3A1	3	3	23000	0.0097		P05387_RLA2_HUMAN	RPLP2	11.66	0	0	3	3	0	280000	280000	0	1
									P35249_RFC4_HUMAN	RFC4	3	3	26000	0.0111		Q13868_EXOS2_HUMAN	EXOSC2	32.77	0	0	3	3	0	120000	120000	0	1
									Q00839_HNRPU_HUMAN	HNRNPU	3	3	210000	0.0911		Q15459_SF3A1_HUMAN	SF3A1	88.83	0	0	3	3	0	23000	23000	0	1
									Q9NZI8_IF2B1_HUMAN	IGF2BP1	3	3	20000	0.00871		P35249_RFC4_HUMAN	RFC4	39.66	0	0	3	3	0	26000	26000	0	1
									B7ZW38_HNRC3_HUMAN	HNRNPCL3	3	3	150000	0.065		Q9NZI8_IF2B1_HUMAN	IGF2BP1	63.44	0	0	3	3	0	20000	20000	0	1
									P62913_RL11_HUMAN	RPL11	3	3	170000	0.0712		B7ZW38_HNRC3_HUMAN	HNRNPCL3	32.01	0	0	3	3	0	150000	150000	0	1
									P18621_RL17_HUMAN	RPL17	3	3	220000	0.095		P18621_RL17_HUMAN	RPL17	21.38	0	0	3	3	0	220000	220000	0	1
									Q8NHW5_RLA0L_HUMAN	RPLP0P6	3	3	240000	0.1		Q8NHW5_RLA0L_HUMAN	RPLP0P6	34.34	0	0	3	3	0	240000	240000	0	1
									Q8N684_CPSF7_HUMAN	CPSF7	3	3	83000	0.0359		Q8N684_CPSF7_HUMAN	CPSF7	52.02	0	0	3	3	0	83000	83000	0	1
									Q15029_U5S1_HUMAN	EFTUD2	3	3	37000	0.016		Q15029_U5S1_HUMAN	EFTUD2	109.37	0	0	3	3	0	37000	37000	0	1
									Q99848_EBP2_HUMAN	EBNA1BP2	3	3	100000	0.0448		Q99848_EBP2_HUMAN	EBNA1BP2	34.83	0	0	3	3	0	100000	100000	0	1
									P52272_HNRPM_HUMAN	HNRNPM	3	3	110000	0.0471		P52272_HNRPM_HUMAN	HNRNPM	77.46	0	0	3	3	0	110000	110000	0	1
									O43684_BUB3_HUMAN	BUB3	3	3	170000	0.0717		O43684_BUB3_HUMAN	BUB3	37.13	0	0	3	3	0	170000	170000	0	1
									P46013_KI67_HUMAN	MKI67	3	3	31000	0.0134		P46013_KI67_HUMAN	MKI67	358.47	0	0	3	3	0	31000	31000	0	1
									P38919_IF4A3_HUMAN	EIF4A3	3	3	87000	0.0374		P38919_IF4A3_HUMAN	EIF4A3	46.84	0	0	3	3	0	87000	87000	0	1
									Q16629_SRSF7_HUMAN	SRSF7	3	3	190000	0.0821		Q16629_SRSF7_HUMAN	SRSF7	27.35	0	0	3	3	0	190000	190000	0	1
									P17844_DDX5_HUMAN	DDX5	3	3	38000	0.0166		P17844_DDX5_HUMAN	DDX5	69.1	0	0	3	3	0	38000	38000	0	1
									Q96B26_EXOS8_HUMAN	EXOSC8	3	3	99000	0.0425		Q96B26_EXOS8_HUMAN	EXOSC8	30.02	0	0	3	3	0	99000	99000	0	1
									Q9BVP2_GNL3_HUMAN	GNL3	3	3	30000	0.0128		Q9BVP2_GNL3_HUMAN	GNL3	61.95	0	0	3	3	0	30000	30000	0	1
									Q14684_RRP1B_HUMAN	RRP1B	2	3	19000	0.00812		O76021_RL1D1_HUMAN	RSL1D1	54.94	0	0	2	3	0	33000	33000	0	1
									P61313_RL15_HUMAN	RPL15	2	3	110000	0.0492		Q14684_RRP1B_HUMAN	RRP1B	84.38	0	0	2	3	0	19000	19000	0	1
									Q14966_ZN638_HUMAN	ZNF638	2	3	22000	0.00963		P61313_RL15_HUMAN	RPL15	24.13	0	0	2	3	0	110000	110000	0	1
									O76021_RL1D1_HUMAN	RSL1D1	2	3	33000	0.0142		Q14966_ZN638_HUMAN	ZNF638	220.49	0	0	2	3	0	22000	22000	0	1
									P67809_YBOX1_HUMAN	YBX1	2	2	71000	0.0303		P67809_YBOX1_HUMAN	YBX1	35.9	0	0	2	2	0	71000	71000	0	1
									Q9Y383_LC7L2_HUMAN	LUC7L2	2	2	85000	0.0365		Q9Y383_LC7L2_HUMAN	LUC7L2	46.49	0	0	2	2	0	85000	85000	0	1
									Q06265_EXOS9_HUMAN	EXOSC9	2	2	140000	0.0619		O14744_ANM5_HUMAN	PRMT5	72.64	0	0	2	2	0	110000	110000	0	1
									Q8N9T8_KRI1_HUMAN	KRI1	2	2	15000	0.00631		Q92522_H1X_HUMAN	H1FX	22.47	0	0	2	2	0	44000	44000	0	1
									Q99547_MPH6_HUMAN	MPHOSPH6	2	2	27000	0.0118		Q06265_EXOS9_HUMAN	EXOSC9	48.92	0	0	2	2	0	140000	140000	0	1
									P23246_SFPQ_HUMAN	SFPQ	2	2	100000	0.0434		Q8N9T8_KRI1_HUMAN	KRI1	82.55	0	0	2	2	0	15000	15000	0	1
									Q9H0D6_XRN2_HUMAN	XRN2	2	2	15000	0.00656		Q99547_MPH6_HUMAN	MPHOSPH6	19.01	0	0	2	2	0	27000	27000	0	1
									O43390_HNRPR_HUMAN	HNRNPR	2	2	7400	0.00317		P23246_SFPQ_HUMAN	SFPQ	76.1	0	0	2	2	0	100000	100000	0	1
									Q13769_THOC5_HUMAN	THOC5	2	2	120000	0.0497		Q9H0D6_XRN2_HUMAN	XRN2	108.51	0	0	2	2	0	15000	15000	0	1
									Q86W42_THOC6_HUMAN	THOC6	2	2	90000	0.0389		O43390_HNRPR_HUMAN	HNRNPR	70.9	0	0	2	2	0	7400	7400	0	1
									P31943_HNRH1_HUMAN	HNRNPH1	2	2	12000	0.00537		Q13769_THOC5_HUMAN	THOC5	78.46	0	0	2	2	0	120000	120000	0	1
									Q15269_PWP2_HUMAN	PWP2	2	2	16000	0.00675		Q86W42_THOC6_HUMAN	THOC6	37.51	0	0	2	2	0	90000	90000	0	1
									Q5RKV6_EXOS6_HUMAN	EXOSC6	2	2	56000	0.024		P31943_HNRH1_HUMAN	HNRNPH1	49.2	0	0	2	2	0	12000	12000	0	1
									Q8N5C6_SRBD1_HUMAN	SRBD1	2	2	8800	0.00379		Q15269_PWP2_HUMAN	PWP2	102.39	0	0	2	2	0	16000	16000	0	1
									Q14498_RBM39_HUMAN	RBM39	2	2	100000	0.0434		Q5RKV6_EXOS6_HUMAN	EXOSC6	28.22	0	0	2	2	0	56000	56000	0	1
									P32969_RL9_HUMAN	RPL9	2	2	62000	0.0266		Q8N5C6_SRBD1_HUMAN	SRBD1	111.71	0	0	2	2	0	8800	8800	0	1
									Q9BX40_LS14B_HUMAN	LSM14B	2	2	12000	0.00511		Q14498_RBM39_HUMAN	RBM39	59.34	0	0	2	2	0	100000	100000	0	1
									O14744_ANM5_HUMAN	PRMT5	2	2	110000	0.0478		P32969_RL9_HUMAN	RPL9	21.85	0	0	2	2	0	62000	62000	0	1
									P46776_RL27A_HUMAN	RPL27A	2	2	250000	0.11		Q9BX40_LS14B_HUMAN	LSM14B	42.05	0	0	2	2	0	12000	12000	0	1
									Q9NW13_RBM28_HUMAN	RBM28	2	2	17000	0.00739		P46776_RL27A_HUMAN	RPL27A	16.55	0	0	2	2	0	250000	250000	0	1
									P62899_RL31_HUMAN	RPL31	2	2	280000	0.12		Q9NW13_RBM28_HUMAN	RBM28	85.68	0	0	2	2	0	17000	17000	0	1
									Q8WWY3_PRP31_HUMAN	PRPF31	2	2	19000	0.00806		P62899_RL31_HUMAN	RPL31	14.45	0	0	2	2	0	280000	280000	0	1
									Q15233_NONO_HUMAN	NONO	2	2	5300	0.00227		Q8WWY3_PRP31_HUMAN	PRPF31	55.42	0	0	2	2	0	19000	19000	0	1
									Q12789_TF3C1_HUMAN	GTF3C1	2	2	12000	0.0053		Q15233_NONO_HUMAN	NONO	54.2	0	0	2	2	0	5300	5300	0	1
									P62917_RL8_HUMAN	RPL8	2	2	290000	0.13		Q12789_TF3C1_HUMAN	GTF3C1	238.72	0	0	2	2	0	12000	12000	0	1
									Q15024_EXOS7_HUMAN	EXOSC7	2	2	55000	0.0235		P62917_RL8_HUMAN	RPL8	28.01	0	0	2	2	0	290000	290000	0	1
									Q92522_H1X_HUMAN	H1FX	2	2	44000	0.0187		Q15024_EXOS7_HUMAN	EXOSC7	31.8	0	0	2	2	0	55000	55000	0	1
									Q13310_PABP4_HUMAN	PABPC4	2	2	21000	0.0089		Q13310_PABP4_HUMAN	PABPC4	70.74	0	0	2	2	0	21000	21000	0	1
									P08107_HSP71_HUMAN	HSPA1A	2	2	8500	0.00366		P08107_HSP71_HUMAN	HSPA1A	70.01	0	0	2	2	0	8500	8500	0	1
									Q8IXZ2_ZC3H3_HUMAN	ZC3H3	2	2	26000	0.0112		Q8IXZ2_ZC3H3_HUMAN	ZC3H3	101.88	0	0	2	2	0	26000	26000	0	1
									Q15365_PCBP1_HUMAN	PCBP1	2	2	87000	0.0375		Q15365_PCBP1_HUMAN	PCBP1	37.47	0	0	2	2	0	87000	87000	0	1
									Q13838_DX39B_HUMAN	DDX39B	2	2	91000	0.0391		Q13838_DX39B_HUMAN	DDX39B	48.96	0	0	2	2	0	91000	91000	0	1
									P56537_IF6_HUMAN	EIF6	2	2	31000	0.0132		P56537_IF6_HUMAN	EIF6	26.58	0	0	2	2	0	31000	31000	0	1
									Q9UNX3_RL26L_HUMAN	RPL26L1	2	2	100000	0.0434		Q9UNX3_RL26L_HUMAN	RPL26L1	17.25	0	0	2	2	0	100000	100000	0	1
									Q9UKN8_TF3C4_HUMAN	GTF3C4	2	2	6600	0.00285		Q9UKN8_TF3C4_HUMAN	GTF3C4	91.92	0	0	2	2	0	6600	6600	0	1
									Q9BQ39_DDX50_HUMAN	DDX50	2	2	21000	0.00887		Q9BQ39_DDX50_HUMAN	DDX50	82.51	0	0	2	2	0	21000	21000	0	1
									P49207_RL34_HUMAN	RPL34	2	2	130000	0.0578		P49207_RL34_HUMAN	RPL34	13.28	0	0	2	2	0	130000	130000	0	1
									P84090_ERH_HUMAN	ERH	2	2	84000	0.0363		P84090_ERH_HUMAN	ERH	12.25	0	0	2	2	0	84000	84000	0	1
									Q9NY12_GAR1_HUMAN	GAR1	2	2	25000	0.0107		Q9NY12_GAR1_HUMAN	GAR1	22.33	0	0	2	2	0	25000	25000	0	1
									Q9Y3Y2_CHTOP_HUMAN	CHTOP	1	3	27000	0.0115		Q9Y3Y2_CHTOP_HUMAN	CHTOP	26.38	0	0	1	3	0	27000	27000	0	1
									P50914_RL14_HUMAN	RPL14	1	2	370000	0.16		P50914_RL14_HUMAN	RPL14	23.42	0	0	1	2	0	370000	370000	0	1
									P05386_RLA1_HUMAN	RPLP1	1	2	54000	0.0233		P05386_RLA1_HUMAN	RPLP1	11.51	0	0	1	2	0	54000	54000	0	1
									Q10570_CPSF1_HUMAN	CPSF1	1	2	4400	0.00189		Q10570_CPSF1_HUMAN	CPSF1	160.78	0	0	1	2	0	4400	4400	0	1
									O95104_SFR15_HUMAN	SCAF4	1	2	12000	0.0052		O95104_SFR15_HUMAN	SCAF4	125.79	0	0	1	2	0	12000	12000	0	1
									O94913_PCF11_HUMAN	PCF11	1	1	3700	0.00159		P38159_RBMX_HUMAN	RBMX	42.31	0	0	1	1	0	7000	7000	0	1
									P08238_HS90B_HUMAN	HSP90AB1	1	1	2500	0.00108		P35637_FUS_HUMAN	FUS	53.39	0	0	1	1	0	66000	66000	0	1
									Q15287_RNPS1_HUMAN	RNPS1	1	1	5300	0.00227		P11142_HSP7C_HUMAN	HSPA8	70.85	0	0	1	1	0	7100	7100	0	1
									Q9BRJ6_CG050_HUMAN	C7orf50	1	1	10000	0.00443		P49221_TGM4_HUMAN	TGM4	77.1	0	0	1	1	0	8400	8400	0	1
									Q9H2U1_DHX36_HUMAN	DHX36	1	1	11000	0.00457		F5GWY9_F5GWY9_HUMAN	INPPL1	1.43	0	0	1	1	0	16000	16000	0	1
									O15446_RPA34_HUMAN	CD3EAP	1	1	5400	0.00232		O94913_PCF11_HUMAN	PCF11	172.94	0	0	1	1	0	3700	3700	0	1
									Q9NQ29_LUC7L_HUMAN	LUC7L	1	1	11000	0.0047		P08238_HS90B_HUMAN	HSP90AB1	83.21	0	0	1	1	0	2500	2500	0	1
									O43809_CPSF5_HUMAN	NUDT21	1	1	7300	0.00312		Q15287_RNPS1_HUMAN	RNPS1	34.19	0	0	1	1	0	5300	5300	0	1
									P35250_RFC2_HUMAN	RFC2	1	1	10000	0.00443		Q9BRJ6_CG050_HUMAN	C7orf50	22.07	0	0	1	1	0	10000	10000	0	1
									P11142_HSP7C_HUMAN	HSPA8	1	1	7100	0.00307		Q9H2U1_DHX36_HUMAN	DHX36	114.69	0	0	1	1	0	11000	11000	0	1
									Q14103_HNRPD_HUMAN	HNRNPD	1	1	23000	0.00998		O15446_RPA34_HUMAN	CD3EAP	54.95	0	0	1	1	0	5400	5400	0	1
									P26368_U2AF2_HUMAN	U2AF2	1	1	2300	0.000998		Q9NQ29_LUC7L_HUMAN	LUC7L	43.7	0	0	1	1	0	11000	11000	0	1
									Q12788_TBL3_HUMAN	TBL3	1	1	27000	0.0118		O43809_CPSF5_HUMAN	NUDT21	26.21	0	0	1	1	0	7300	7300	0	1
									O60832_DKC1_HUMAN	DKC1	1	1	6100	0.00263		P35250_RFC2_HUMAN	RFC2	39.13	0	0	1	1	0	10000	10000	0	1
									Q13509_TBB3_HUMAN	TUBB3	1	1	18000	0.00787		Q14103_HNRPD_HUMAN	HNRNPD	38.41	0	0	1	1	0	23000	23000	0	1
									P01834_IGKC_HUMAN	IGKC	1	1	21000	0.00906		P26368_U2AF2_HUMAN	U2AF2	53.47	0	0	1	1	0	2300	2300	0	1
									P51531_SMCA2_HUMAN	SMARCA2	1	1	2000	0.000844		Q12788_TBL3_HUMAN	TBL3	88.98	0	0	1	1	0	27000	27000	0	1
									Q9BU76_MMTA2_HUMAN	MMTAG2	1	1	9700	0.00416		O60832_DKC1_HUMAN	DKC1	57.64	0	0	1	1	0	6100	6100	0	1
									Q13243_SRSF5_HUMAN	SRSF5	1	1	69000	0.0296		Q13509_TBB3_HUMAN	TUBB3	50.4	0	0	1	1	0	18000	18000	0	1
									Q15366_PCBP2_HUMAN	PCBP2	1	1	5400	0.00234		P01834_IGKC_HUMAN	IGKC	11.6	0	0	1	1	0	21000	21000	0	1
									Q9Y3B2_EXOS1_HUMAN	EXOSC1	1	1	42000	0.018		P51531_SMCA2_HUMAN	SMARCA2	181.17	0	0	1	1	0	2000	2000	0	1
									Q9H0A0_NAT10_HUMAN	NAT10	1	1	7600	0.00326		Q9BU76_MMTA2_HUMAN	MMTAG2	29.39	0	0	1	1	0	9700	9700	0	1
									P62263_RS14_HUMAN	RPS14	1	1	100000	0.0441		Q13243_SRSF5_HUMAN	SRSF5	31.25	0	0	1	1	0	69000	69000	0	1
									P38159_RBMX_HUMAN	RBMX	1	1	7000	0.00301		Q15366_PCBP2_HUMAN	PCBP2	38.56	0	0	1	1	0	5400	5400	0	1
									P62306_RUXF_HUMAN	SNRPF	1	1	2800	0.0012		Q9Y3B2_EXOS1_HUMAN	EXOSC1	21.44	0	0	1	1	0	42000	42000	0	1
									O15226_NKRF_HUMAN	NKRF	1	1	14000	0.00599		Q9H0A0_NAT10_HUMAN	NAT10	115.66	0	0	1	1	0	7600	7600	0	1
									P62314_SMD1_HUMAN	SNRPD1	1	1	14000	0.00594		P62263_RS14_HUMAN	RPS14	16.26	0	0	1	1	0	100000	100000	0	1
									P62266_RS23_HUMAN	RPS23	1	1	59000	0.0253		P62306_RUXF_HUMAN	SNRPF	9.72	0	0	1	1	0	2800	2800	0	1
									Q9UQ35_SRRM2_HUMAN	SRRM2	1	1	7500	0.00321		O15226_NKRF_HUMAN	NKRF	77.62	0	0	1	1	0	14000	14000	0	1
									O00567_NOP56_HUMAN	NOP56	1	1	13000	0.00545		P62314_SMD1_HUMAN	SNRPD1	13.27	0	0	1	1	0	14000	14000	0	1
									O43175_SERA_HUMAN	PHGDH	1	1	3000	0.00128		P62266_RS23_HUMAN	RPS23	15.8	0	0	1	1	0	59000	59000	0	1
									Q12923_PTN13_HUMAN	PTPN13	1	1	27000	0.0118		Q9UQ35_SRRM2_HUMAN	SRRM2	299.44	0	0	1	1	0	7500	7500	0	1
									Q9NVP1_DDX18_HUMAN	DDX18	1	1	3300	0.00143		O00567_NOP56_HUMAN	NOP56	66.01	0	0	1	1	0	13000	13000	0	1
									Q02040_AK17A_HUMAN	AKAP17A	1	1	12000	0.00535		O43175_SERA_HUMAN	PHGDH	56.61	0	0	1	1	0	3000	3000	0	1
									P02675_FIBB_HUMAN	FGB	1	1	6000	0.0026		Q12923_PTN13_HUMAN	PTPN13	276.73	0	0	1	1	0	27000	27000	0	1
									O43670_ZN207_HUMAN	ZNF207	1	1	20000	0.0086		Q9NVP1_DDX18_HUMAN	DDX18	75.36	0	0	1	1	0	3300	3300	0	1
									Q53F19_CQ085_HUMAN	C17orf85	1	1	5200	0.00222		Q02040_AK17A_HUMAN	AKAP17A	80.69	0	0	1	1	0	12000	12000	0	1
									Q9Y230_RUVB2_HUMAN	RUVBL2	1	1	11000	0.00454		P02675_FIBB_HUMAN	FGB	55.89	0	0	1	1	0	6000	6000	0	1
									O43167_ZBT24_HUMAN	ZBTB24	1	1	41000	0.0178		O43670_ZN207_HUMAN	ZNF207	50.72	0	0	1	1	0	20000	20000	0	1
									P84098_RL19_HUMAN	RPL19	1	1	240000	0.1		Q53F19_CQ085_HUMAN	C17orf85	70.55	0	0	1	1	0	5200	5200	0	1
									P35030_TRY3_HUMAN	PRSS3	1	1	12000	0.00517		Q9Y230_RUVB2_HUMAN	RUVBL2	51.12	0	0	1	1	0	11000	11000	0	1
									Q9Y2X3_NOP58_HUMAN	NOP58	1	1	8100	0.00351		O43167_ZBT24_HUMAN	ZBTB24	78.23	0	0	1	1	0	41000	41000	0	1
									Q9UHA3_RLP24_HUMAN	RSL24D1	1	1	8400	0.00362		P84098_RL19_HUMAN	RPL19	23.45	0	0	1	1	0	240000	240000	0	1
									Q96I25_SPF45_HUMAN	RBM17	1	1	7600	0.00327		P35030_TRY3_HUMAN	PRSS3	32.51	0	0	1	1	0	12000	12000	0	1
									Q13247_SRSF6_HUMAN	SRSF6	1	1	36000	0.0155		Q9Y2X3_NOP58_HUMAN	NOP58	59.54	0	0	1	1	0	8100	8100	0	1
									P29372_3MG_HUMAN	MPG	1	1	3100	0.00133		Q9UHA3_RLP24_HUMAN	RSL24D1	19.61	0	0	1	1	0	8400	8400	0	1
									Q01130_SRSF2_HUMAN	SRSF2	1	1	21000	0.00884		Q96I25_SPF45_HUMAN	RBM17	44.93	0	0	1	1	0	7600	7600	0	1
									Q92888_ARHG1_HUMAN	ARHGEF1	1	1	48000	0.0207		Q13247_SRSF6_HUMAN	SRSF6	39.56	0	0	1	1	0	36000	36000	0	1
									P62316_SMD2_HUMAN	SNRPD2	1	1	23000	0.0101		P29372_3MG_HUMAN	MPG	32.85	0	0	1	1	0	3100	3100	0	1
									O43283_M3K13_HUMAN	MAP3K13	1	1	12000	0.00526		Q01130_SRSF2_HUMAN	SRSF2	25.46	0	0	1	1	0	21000	21000	0	1
									O43290_SNUT1_HUMAN	SART1	1	1	2100	0.000892		Q92888_ARHG1_HUMAN	ARHGEF1	102.37	0	0	1	1	0	48000	48000	0	1
									P61353_RL27_HUMAN	RPL27	1	1	260000	0.11		P62316_SMD2_HUMAN	SNRPD2	13.52	0	0	1	1	0	23000	23000	0	1
									Q13547_HDAC1_HUMAN	HDAC1	1	1	7300	0.00315		O43283_M3K13_HUMAN	MAP3K13	108.23	0	0	1	1	0	12000	12000	0	1
									P49221_TGM4_HUMAN	TGM4	1	1	8400	0.0036		O43290_SNUT1_HUMAN	SART1	90.2	0	0	1	1	0	2100	2100	0	1
									P09874_PARP1_HUMAN	PARP1	1	1	34000	0.0146		P61353_RL27_HUMAN	RPL27	15.79	0	0	1	1	0	260000	260000	0	1
									Q5JVF3_PCID2_HUMAN	PCID2	1	1	4900	0.00213		Q13547_HDAC1_HUMAN	HDAC1	55.07	0	0	1	1	0	7300	7300	0	1
									Q13595_TRA2A_HUMAN	TRA2A	1	1	5700	0.00246		P09874_PARP1_HUMAN	PARP1	113.01	0	0	1	1	0	34000	34000	0	1
									P46777_RL5_HUMAN	RPL5	1	1	6400	0.00276		Q5JVF3_PCID2_HUMAN	PCID2	46	0	0	1	1	0	4900	4900	0	1
									Q8NI36_WDR36_HUMAN	WDR36	1	1	6600	0.00285		Q13595_TRA2A_HUMAN	TRA2A	32.67	0	0	1	1	0	5700	5700	0	1
									F5GWY9_F5GWY9_HUMAN	INPPL1	1	1	16000	0.00694		P46777_RL5_HUMAN	RPL5	34.34	0	0	1	1	0	6400	6400	0	1
									P35637_FUS_HUMAN	FUS	1	1	66000	0.0282		Q8NI36_WDR36_HUMAN	WDR36	105.26	0	0	1	1	0	6600	6600	0	1
									Q9UHS2_Q9UHS2_HUMAN	hCG_2032222	1	1	11000	0.00458		Q9UHS2_Q9UHS2_HUMAN	hCG_2032222	6.16	0	0	1	1	0	11000	11000	0	1
									Q13242_SRSF9_HUMAN	SRSF9	1	1	12000	0.00513		Q13242_SRSF9_HUMAN	SRSF9	25.53	0	0	1	1	0	12000	12000	0	1
									Q6P158_DHX57_HUMAN	DHX57	1	1	4600	0.00197		Q6P158_DHX57_HUMAN	DHX57	155.51	0	0	1	1	0	4600	4600	0	1
									P62829_RL23_HUMAN	RPL23	1	1	110000	0.0489		P62829_RL23_HUMAN	RPL23	14.86	0	0	1	1	0	110000	110000	0	1
									Q8N6U8_GP161_HUMAN	GPR161	1	1	3100	0.00132		Q8N6U8_GP161_HUMAN	GPR161	58.52	0	0	1	1	0	3100	3100	0	1
									P07199_CENPB_HUMAN	CENPB	1	1	4300	0.00184		P07199_CENPB_HUMAN	CENPB	65.13	0	0	1	1	0	4300	4300	0	1
									Q02880_TOP2B_HUMAN	TOP2B	1	1	6000	0.00257		Q02880_TOP2B_HUMAN	TOP2B	183.15	0	0	1	1	0	6000	6000	0	1
									P23396_RS3_HUMAN	RPS3	8	10	360000	0.15		P23396_RS3_HUMAN	RPS3	26.67	1	1	8	10	36000	360000	36000	1	10
									P62736_ACTA_HUMAN	ACTA2	7	8	170000	0.0733		P62736_ACTA_HUMAN	ACTA2	41.98	8	17	7	8	500000	170000	170000	2.94118	1
									Q71U36_TBA1A_HUMAN	TUBA1A	6	8	810000	0.35		Q71U36_TBA1A_HUMAN	TUBA1A	50.1	4	5	6	8	62000	810000	62000	1	13.0645
									P07355_ANXA2_HUMAN	ANXA2	6	7	86000	0.037		P07355_ANXA2_HUMAN	ANXA2	38.58	8	8	6	7	380000	86000	86000	4.4186	1
									Q13885_TBB2A_HUMAN	TUBB2A	4	4	180000	0.0787		Q13885_TBB2A_HUMAN	TUBB2A	49.87	2	2	4	4	9100	180000	9100	1	19.7802
									P60709_ACTB_HUMAN	ACTB	3	4	110000	0.0456		P60709_ACTB_HUMAN	ACTB	41.71	5	8	3	4	280000	110000	110000	2.54545	1
									P78347_GTF2I_HUMAN	GTF2I	3	4	50000	0.0217		P78347_GTF2I_HUMAN	GTF2I	112.35	1	1	3	4	8100	50000	8100	1	6.17284
									P01857_IGHG1_HUMAN	IGHG1	3	3	67000	0.029		P01857_IGHG1_HUMAN	IGHG1	36.08	1	1	3	3	39000	67000	39000	1	1.71795
									P30041_PRDX6_HUMAN	PRDX6	3	3	35000	0.0151		P30041_PRDX6_HUMAN	PRDX6	25.02	1	1	3	3	18000	35000	18000	1	1.94444
									P0DME0_SETLP_HUMAN	SETSIP	2	2	11000	0.0048		P06733_ENOA_HUMAN	ENO1	47.14	3	3	2	2	32000	19000	19000	1.68421	1
									Q15517_CDSN_HUMAN	CDSN	2	2	34000	0.0147		P04040_CATA_HUMAN	CAT	59.72	3	4	2	2	180000	22000	22000	8.18182	1
									P06733_ENOA_HUMAN	ENO1	2	2	19000	0.00838		Q06830_PRDX1_HUMAN	PRDX1	22.1	3	3	2	2	67000	26000	26000	2.57692	1
									P01620_KV302_HUMAN		2	2	17000	0.00711		P01620_KV302_HUMAN		11.77	2	2	2	2	23000	17000	17000	1.35294	1
									P04040_CATA_HUMAN	CAT	2	2	22000	0.00955		Q15517_CDSN_HUMAN	CDSN	51.49	2	2	2	2	86000	34000	34000	2.52941	1
									Q06830_PRDX1_HUMAN	PRDX1	2	2	26000	0.0111		P0DME0_SETLP_HUMAN	SETSIP	34.86	1	1	2	2	6000	11000	6000	1	1.83333
									Q9NWY4_CD027_HUMAN	C4orf27	1	8	740000	0.32		Q9NWY4_CD027_HUMAN	C4orf27	39.41	1	9	1	8	850000	740000	740000	1.14865	1
									P01766_HV305_HUMAN		1	1	5200	0.00225		P14618_KPYM_HUMAN	PKM	57.9	3	3	1	1	47000	13000	13000	3.61538	1
									P04406_G3P_HUMAN	GAPDH	1	1	5200	0.00224		P32119_PRDX2_HUMAN	PRDX2	21.88	2	3	1	1	370000	1200	1200	308.333	1
									Q9UGM3_DMBT1_HUMAN	DMBT1	1	1	20000	0.0086		Q13867_BLMH_HUMAN	BLMH	52.53	3	3	1	1	99000	8100	8100	12.2222	1
									O75223_GGCT_HUMAN	GGCT	1	1	12000	0.00518		Q15019_SEPT2_HUMAN	SEPT2	41.46	2	3	1	1	11000	2400	2400	4.58333	1
									P14618_KPYM_HUMAN	PKM	1	1	13000	0.00552		P00338_LDHA_HUMAN	LDHA	36.67	2	2	1	1	23000	2300	2300	10	1
									P00338_LDHA_HUMAN	LDHA	1	1	2300	0.000996		Q8WVV4_POF1B_HUMAN	POF1B	68.02	2	2	1	1	15000	11000	11000	1.36364	1
									P10599_THIO_HUMAN	TXN	1	1	11000	0.00471		P10599_THIO_HUMAN	TXN	11.73	2	3	1	1	490000	11000	11000	44.5455	1
									Q13867_BLMH_HUMAN	BLMH	1	1	8100	0.00348		P04406_G3P_HUMAN	GAPDH	36.03	2	2	1	1	110000	5200	5200	21.1538	1
									Q92665_RT31_HUMAN	MRPS31	1	1	13000	0.00574		O75223_GGCT_HUMAN	GGCT	20.99	2	2	1	1	69000	12000	12000	5.75	1
									Q96QV6_H2A1A_HUMAN	HIST1H2AA	1	1	93000	0.04		Q96QV6_H2A1A_HUMAN	HIST1H2AA	14.22	2	2	1	1	92000	93000	92000	1	1.01087
									Q8WVV4_POF1B_HUMAN	POF1B	1	1	11000	0.00493		P12814_ACTN1_HUMAN	ACTN1	102.99	1	1	1	1	3600	1500	1500	2.4	1
									Q15019_SEPT2_HUMAN	SEPT2	1	1	2400	0.00102		Q9UGM3_DMBT1_HUMAN	DMBT1	260.57	1	1	1	1	23000	20000	20000	1.15	1
									P12814_ACTN1_HUMAN	ACTN1	1	1	1500	0.000631		Q92665_RT31_HUMAN	MRPS31	45.29	1	1	1	1	25000	13000	13000	1.92308	1
									P62269_RS18_HUMAN	RPS18	1	1	6900	0.00297		P62269_RS18_HUMAN	RPS18	17.71	1	1	1	1	8800	6900	6900	1.27536	1
									P32119_PRDX2_HUMAN	PRDX2	1	1	1200	0.000535		P01766_HV305_HUMAN		13.22	1	1	1	1	3000	5200	3000	1	1.73333
																P25311_ZA2G_HUMAN	AZGP1	34.24	4	4	0	0	230000	0	230000	1	0
																P04083_ANXA1_HUMAN	ANXA1	38.69	3	3	0	0	36000	0	36000	1	0
																P42357_HUTH_HUMAN	HAL	72.65	4	4	0	0	62000	0	62000	1	0
																Q9HCY8_S10AE_HUMAN	S100A14	11.65	2	2	0	0	41000	0	41000	1	0
																P14625_ENPL_HUMAN	HSP90B1	92.41	2	2	0	0	26000	0	26000	1	0
																Q16181_SEPT7_HUMAN	SEPT7	50.65	2	3	0	0	15000	0	15000	1	0
																P07737_PROF1_HUMAN	PFN1	15.04	2	2	0	0	8300	0	8300	1	0
																P04062_GLCM_HUMAN	GBA	59.68	1	1	0	0	4800	0	4800	1	0
																Q9BYJ1_LOXE3_HUMAN	ALOXE3	80.49	1	2	0	0	4300	0	4300	1	0
																P09493_TPM1_HUMAN	TPM1	32.69	1	1	0	0	37000	0	37000	1	0
																Q12873_CHD3_HUMAN	CHD3	226.45	1	1	0	0	100000	0	100000	1	0
																P08670_VIME_HUMAN	VIM	53.62	1	1	0	0	11000	0	11000	1	0
																O14818_PSA7_HUMAN	PSMA7	27.87	1	1	0	0	5700	0	5700	1	0
																P07195_LDHB_HUMAN	LDHB	36.62	1	1	0	0	7000	0	7000	1	0
																P05164_PERM_HUMAN	MPO	83.81	1	1	0	0	6800	0	6800	1	0
																P04792_HSPB1_HUMAN	HSPB1	22.77	1	1	0	0	28000	0	28000	1	0
																P68366_TBA4A_HUMAN	TUBA4A	49.89	1	1	0	0	2800	0	2800	1	0
																P20591_MX1_HUMAN	MX1	75.47	1	1	0	0	1800	0	1800	1	0
																Q8N2I9_STK40_HUMAN	STK40	48.97	1	1	0	0	57000	0	57000	1	0
																P68363_TBA1B_HUMAN	TUBA1B	50.12	1	1	0	0	1800	0	1800	1	0
																P23528_COF1_HUMAN	CFL1	18.49	1	1	0	0	6100	0	6100	1	0
																O43707_ACTN4_HUMAN	ACTN4	104.79	1	1	0	0	5000	0	5000	1	0
																Q86XJ1_GA2L3_HUMAN	GAS2L3	75.17	1	1	0	0	12000	0	12000	1	0
																O75342_LX12B_HUMAN	ALOX12B	80.3	1	1	0	0	15000	0	15000	1	0
																P13796_PLSL_HUMAN	LCP1	70.24	1	1	0	0	5000	0	5000	1	0
																P02788_TRFL_HUMAN	LTF	78.13	1	1	0	0	7300	0	7300	1	0
																P62937_PPIA_HUMAN	PPIA	18	1	1	0	0	11000	0	11000	1	0
																P62834_RAP1A_HUMAN	RAP1A	20.97	1	1	0	0	1300	0	1300	1	0
																P07384_CAN1_HUMAN	CAPN1	81.84	1	1	0	0	5800	0	5800	1	0
																P01591_IGJ_HUMAN	IGJ	18.09	1	1	0	0	41000	0	41000	1	0
																Q59H18_TNI3K_HUMAN	TNNI3K	92.79	1	1	0	0	66000	0	66000	1	0
